# A Human Neuron Alzheimer’s Disease Model Reveals Barriers to Senolytic Translatability

**DOI:** 10.1101/2025.01.28.635165

**Authors:** Chaska C. Walton, Ellen Wang, Suckwon Lee, Cynthia J. Siebrand, Nicholas J. Bergo, Julie K. Andersen

## Abstract

Therapeutic successes in mouse models of Alzheimer’s disease (AD) largely fail to translate into clinical trials, with experimental drugs rarely validated in human models before being administered to humans. To address this, we developed an accessible method for long-term culture of commercially available primary human neurons and astrocytes, along with an amyloid-beta 1-42 (Aβ)-based *in vitro* AD model. Using this system, we evaluated two senolytic regimens previously shown to be effective in AD mouse models—Navitoclax and Dasatinib plus Quercetin (DQ)—and the natural killer cell line NK92 for emerging immune-mediated senescent cell ablation therapies. NK92 cells preferentially—but not exclusively—targeted Aβ-treated neurons and astrocytes with senescent-like phenotypes. DQ demonstrated a safe profile for human neurons, but Navitoclax exhibited non-selective neurotoxicity. These findings highlight risks of Navitoclax and NK-based interventions and underscore the critical need for human-relevant models in the AD drug-development pipeline to improve safety and clinical translatability.
