## Supplementary material for "A Human Neuron Alzheimer’s Disease Model Reveals Barriers to Senolytic Translatability": Tables 1-5

### Sheet: Table 1
	Table 1: Synapse Maturation
	Variable	Effects	Min Shapiro-Wilk	Levene's test	Test results for ANOVA and Mean Differences
a	Synapsin	DIV	0.326	0.645	ANOVA	F(2, 6) = 152.466, p < 0.001, η² = 0.981
		28 Vs. 14 DIV			Tukey-HSD	1.4033; 95% CI, 1.0945 to 1.7121, p <0.001
		43 Vs. 14 DIV			Tukey-HSD	1.6180; 95% CI, 1.3092 to 1.9268, p <0.001
		43 Vs. 28 DIV			Tukey-HSD	0.2147; 95% CI, -0.0941 to 0.5235, p =0.163
b	Homer1	DIV (Homer	0.052	0.601	ANOVA	F(2, 6) = 16.410, p = 0.004, η² = 0.845
		28 Vs. 14 DIV			Tukey-HSD	0.6380; 95% CI, 0.1988 to 1.0772, p = 0.010
		43 Vs. 14 DIV			Tukey-HSD	0.7651; 95% CI, 0.3260 to 1.2043, p = 0.004
		43 Vs. 28 DIV			Tukey-HSD	0.1271; 95% CI, -0.3120 to 0.5663, p = 0.667
c	PSD95	DIV	0.102	0.529	ANOVA	F(2, 6) = 33.111, p < 0.001, η² = 0.917
		28 Vs. 14 DIV			Tukey-HSD	0.2615; 95% CI, -0.0151 to 0.5381, p = 0.062
		43 Vs. 14 DIV			Tukey-HSD	0.7243; 95% CI, 0.4477 to 1.001, p < 0.001
		43 Vs. 28 DIV			Tukey-HSD	0.4628; 95% CI, 0.1862 to 0.7394, p = 0.005
d	Homer1	DIV	0.234	0.009	Welch F	F(2, 3.161) = 473.591, p < 0.001
	Synapsin I	28 Vs. 14 DIV			Games-Howell	1.0130; 95% CI, -0.3916 to 2.4177, p = 0.093
	Coloc.	43 Vs. 14 DIV			Games-Howell	1.1931; 95% CI, 1.0423 to 1.3440, p < 0.001
		43 Vs. 28 DIV			Games-Howell	0.1801; 95% CI, -1.2529 to 1.6131, p = 0.771
e	PSD95	DIV	0.152	0.192	ANOVA	F(2, 6) = 45.180, p < 0.001, η² = 0.938
	Synapsin I	28 Vs. 14 DIV			Tukey-HSD	1.0830; 95% CI, 0.5865 to 1.5796, p = 0.001
	Coloc.	43 Vs. 14 DIV			Tukey-HSD	1.4876; 95% CI, 0.9910 to 1.9841, p < 0.001
		43 Vs. 28 DIV			Tukey-HSD	0.4045; 95% CI, -0.0920 to 0.9011, p = 0.102

### Sheet: Table 2
	Table 2: NK92 co-culture (10:1 Effector to Target Ratio)
	Variable	Interaction, main and simple effects		Min Shapiro-Wilk	Levene's test	ANOVA/Kruskal-Wallis/t-test
a	Neuron Viability:	Interaction		(0.048*) 0.056	0.099	F(1, 8) = 0.045, p = 0.838, partial η² = 0.006
	Square root	AβO				F(1, 8) = 10.072, p = 0.013, partial η² = 0.557
	transform of	NK92				F(1, 8) = 1.427, p = 0.266, partial η² = 0.151
	average normalized	Neurobasal	NaOH Vs. AβO			F(1, 8) = 4.388, p = 0.069, partial η² = 0.354
	total cell count	NK92	NaOH Vs. AβO			F(1, 8) = 5.728, p = 0.044, partial η² = 0.417
	to amend violation	NaOH	Neurobasal Vs. NK92			F(1, 8) = 0.484, p = 0.506, partial η² = 0.057
	of normality*	AβO	Neurobasal Vs. NK92			F(1, 8) = 0.988, p = 0.349, partial η² = 0.110
b	Neuron Nuclear	Interaction		0.175	0.551	F(1, 8) = 1.009, p = 0.345, partial η² = 0.112
	aCasp3:	AβO				F(1, 8) = 1.381, p = 0.274, partial η² = 0.147
	Average normalized	NK92				F(1, 8) = 5.959, p = 0.046, partial η² = 0.412
	mean nuclear	Neurobasal	NaOH Vs. AβO			F(1, 8) = 0.015, p = 0.907, partial η² = 0.002
	aCasp3 signal	NK92	NaOH Vs. AβO			F(1, 8) = 2.376, p = 0.162, partial η² = 0.229
		NaOH	Neurobasal Vs. NK92			F(1, 8) = 0.926, p = 0.364, partial η² = 0.104
		AβO	Neurobasal Vs. NK92			F(1, 8) = 5.678, p = 0.044, partial η² = 0.415
c	aCasp3 within MAP2:	Interaction		0.133	0.78	F(1, 8) = 0.136, p = 0.721, partial η² = 0.017
	Average normalized	AβO				F(1, 8) = 0.013, p = 0.914, partial η² = 0.002
	aCasp3 signal per unit	NK92				F(1, 8) = 5.647, p = 0.045, partial η² = 0.414
	volume of MAP2	Neurobasal	NaOH Vs. AβO			F(1, 8) = 0.033, p = 0.860, partial η² = 0.004
		NK92	NaOH Vs. AβO			F(1, 8) = 0.116, p = 0.742, partial η² = 0.014
		NaOH	Neurobasal Vs. NK92			F(1, 8) = 3.769, p = 0.088, partial η² = 0.320
		AβO	Neurobasal Vs. NK92			F(1, 8) = 2.014, p = 0.194, partial η² = 0.201
d	Neuron LaminB1	Interaction		0.106	0.303	F(1, 8) = 3.720, p = 0.090, partial η² = 0.317
	Average normalized	AβO				F(1, 8) = 0.896, p = 0.371, partial η² = 0.101
	mean LaminB1 signal	NK92				F(1, 8) = 9.223, p = 0.016, partial η² = 0.535
		Neurobasal	NaOH Vs. AβO			F(1, 8) = 0.482, p = 0.507, partial η² = 0.057
		NK92	NaOH Vs. AβO			F(1, 8) = 4.134, p = 0.076, partial η² = 0.341
		NaOH	Neurobasal Vs. NK92			F(1, 8) = 0.614, p = 0.456, partial η² = 0.071
		AβO	Neurobasal Vs. NK92			F(1, 8) = 12.329, p = 0.008, partial η² = 0.606
e	Neuron nuclear	Interaction		0.446	0.326	F(1, 8) = 3.445, p = 0.101, partial η² = 0.301
	HMGB1:	AβO				F(1, 8) = 0.058, p = 0.817, partial η² = 0.007
	Average normalized	NK92				F(1, 8) = 1.672, p = 0.232, partial η² = 0.173
	mean nuclear	Neurobasal	NaOH Vs. AβO			F(1, 8) = 1.306, p = 0.286, partial η² = 0.140
	HMGB1 signal	NK92	NaOH Vs. AβO			F(1, 8) = 2.196, p = 0.177, partial η² = 0.215
		NaOH	Neurobasal Vs. NK92			F(1, 8) = 0.159, p = 0.701, partial η² = 0.019
		AβO	Neurobasal Vs. NK92			F(1, 8) = 4.958, p = 0.057, partial η² = 0.383
f	Neuron	NK92/AβO+NK92		0.276	1	t(4) = 4.786, p = 0.009
	HMGB1Lo/LaminB1Lo
	See Sup. Fig. 3e
g	Astrocyte Viability:	Interaction		0.051	0.366	F(1, 8) = 0.012, p = 0.915, partial η² = 0.001
	Average normalized	AβO				F(1, 8) = 3.514, p = 0.098, partial η² = 0.305
	total cell count	NK92				F(1, 8) = 2.665, p = 0.141, partial η² = 0.250
		Neurobasal	NaOH Vs. AβO			F(1, 8) = 1.968, p = 0.198, partial η² = 0.197
		NK92	NaOH Vs. AβO			F(1, 8) = 1.558, p = 0.247, partial η² = 0.163
		NaOH	Neurobasal Vs. NK92			F(1, 8) = 1.517, p = 0.253, partial η² = 0.159
		AβO	Neurobasal Vs. NK92			F(1, 8) = 1.160, p = 0.313, partial η² = 0.127
h	Astrocyte Nuclear	Interaction		0.266	0.168	F(1, 8) = 1.333, p = 0.282, partial η² = 0.143
	aCasp3:	AβO				F(1, 8) = 0.645, p = 0.445, partial η² = 0.075
	Average normalized	NK92				F(1, 8) = 11.584, p = 0.009, partial η² = 0.592
	mean nuclear	Neurobasal	NaOH Vs. AβO			F(1, 8) = 0.062, p = 0.810, partial η² = 0.008
	aCasp3 signal	NK92	NaOH Vs. AβO			F(1, 8) = 1.917, p = 0.204, partial η² = 0.193
		NaOH	Neurobasal Vs. NK92			F(1, 8) = 2.529, p = 0.150, partial η² = 0.240
		AβO	Neurobasal Vs. NK92			F(1, 8) = 10.388, p = 0.012, partial η² = 0.565
i	aCasp3 within GFAP:	Interaction		0.376	0.16	F(1, 8) = 0.010, p = 0.922, partial η² = 0.001
	Average normalized	AβO				F(1, 8) = 0.512, p = 0.494, partial η² = 0.060
	aCasp3 signal per unit	NK92				F(1, 8) = 4.995, p = 0.056, partial η² = 0.384
	volume of GFAP	Neurobasal	NaOH Vs. AβO			F(1, 8) = 0.189, p = 0.676, partial η² = 0.023
		NK92	NaOH Vs. AβO			F(1, 8) = 0.334, p = 0.579, partial η² = 0.040
		NaOH	Neurobasal Vs. NK92			F(1, 8) = 2.275, p = 0.170, partial η² = 0.221
		AβO	Neurobasal Vs. NK92			F(1, 8) = 2.729, p = 0.137, partial η² = 0.254
j	Astrocyte LaminB1	Interaction		0.49	0.459	F(1, 8) = 2.058, p = 0.189, partial η² = 0.205
	Average normalized	AβO				F(1, 8) = 0.153, p = 0.706, partial η² = 0.019
	mean LaminB1 signal	NK92				F(1, 8) = 4.326, p = 0.071, partial η² = 0.351
		Neurobasal	NaOH Vs. AβO			F(1, 8) = 0.544, p = 0.482, partial η² = 0.064
		NK92	NaOH Vs. AβO			F(1, 8) = 1.667, p = 0.233, partial η² = 0.172
		NaOH	Neurobasal Vs. NK92			F(1, 8) = 0.208, p = 0.660, partial η² = 0.025
		AβO	Neurobasal Vs. NK92			F(1, 8) = 6.176, p = 0.038, partial η² = 0.436
k	Astrocyte nuclear	Interaction		0.327	0.08	F(1, 8) = 2.413, p = 0.159, partial η² = 0.232
	HMGB1:	AβO				F(1, 8) = 0.507, p = 0.497, partial η² = 0.060
	Average normalized	NK92				F(1, 8) = 0.395, p = 0.547, partial η² = 0.047
	mean nuclear	Neurobasal	NaOH Vs. AβO			F(1, 8) = 2.556, p = 0.148, partial η² = 0.243
	HMGB1 signal	NK92	NaOH Vs. AβO			F(1, 8) = 0.354, p = 0.568, partial η² = 0.042
		NaOH	Neurobasal Vs. NK92			F(1, 8) = 0.428, p = 0.531, partial η² = 0.051
		AβO	Neurobasal Vs. NK92			F(1, 8) = 2.380, p = 0.161, partial η² = 0.229
l	Astrocyte	NK92/AβO+NK92		0.087	1	t(4) = 12.169, p < 0.001
	HMGB1Lo/LaminB1Lo
	See Sup. Fig. 3e

### Sheet: Table 3
	Table 3: Navitoclax 4 & 8 μM
	Variable	Effects	Min Shapiro-Wilk	Levene's test	ANOVA/Bonferroni Multiple Comparisons
a	Apoptotic Cell-Death	Interaction	0.531	0.395	F(2, 12) = 0.699, p =0.516, partial η2 = 0.104
	See Sup. Fig. 5e.	AβO			F(1, 12) = 0.355, p =0.563, partial η2 = 0.029
		NAV			F(2, 12) = 18.738, p < 0.001, partial η2 = 0.757
		4 μM Vs DMSO			Mean Diff 0.7434, 95% CI 0.1175 to 1.3694, p = 0.019
		8 μM Vs DMSO			Mean Diff 1.3773, 95% CI 0.7513 to 2.0032, p < 0.001
		NAV 8 Vs 4 μM			Mean Diff 0.6338, 95% CI 0.0079 to 1.2598, p = 0.047
b	MAP2 Volume	Interaction	0.219	0.102	F(2, 12) = 0.413, p =0.670, partial η2 = 0.064
	Average normalized ROI	AβO			F(1, 12) = 1.081, p =0.319, partial η2 = 0.083
	volume by scan area	NAV			F(2, 12) = 21.065, p < 0.001, partial η2 = 0.778
		4 μM Vs DMSO			Mean Diff -0.9875, 95% CI -1.4636 to -0.5114, p < 0.001
		8 μM Vs DMSO			Mean Diff -0.9360, 95% CI -1.4121 to -0.4600, p < 0.001
		NAV 8 Vs 4 μM			Mean Diff 0.0515, 95% CI -0.4246 to 0.5275, p = 1.000
c	GFAP Volume	Interaction	0.149	0.683	F(2, 12) = 2.435, p =0.130, partial η2 = 0.289
	Average normalized ROI	AβO			F(1, 12) = 0.457, p =0.512, partial η2 = 0.037
	volume by scan area	NAV			F(2, 12) = 5.104, p = 0.025, partial η2 = 0.460
		4 μM Vs DMSO			Mean Diff -0.3791, 95% CI -0.7383 to -0.198, p = 0.038
		8 μM Vs DMSO			Mean Diff -0.0477, 95% CI -0.4070 to -0.3115, p = 1.000
		NAV 8 Vs 4 μM			Mean Diff 0.3314, 95% CI -0.0279 to 0.6906, p = 0.074

### Sheet: Table 4
	Table 4: Navitoclax 0.5 μM
	Variable	Effects		Min Shapiro-Wilk	Levene's test	ANOVA/Kruskal-Wallis/t-test
a	Apoptotic Cell-Death	Interaction		0.118	0.554	F(1, 8) = 1.347, p = 0.279, partial η² = 0.144
	See Sup. Fig. 5e.	AβO				F(1, 8) = 0.128, p = 0.730, partial η² = 0.016
		NAV 0.5				F(1, 8) = 6.825, p = 0.031, partial η² = 0.460
		DMSO	NaOH Vs. AβO			F(1, 8) = 0.323, p = 0.586, partial η² = 0.039
		NAV	NaOH Vs. AβO			F(1, 8) = 1.152, p = 0.314, partial η² = 0.126
		NaOH	DMSO Vs. NAV			F(1, 8) = 7.118, p = 0.028, partial η² = 0.471
		AβO	DMSO Vs. NAV			F(1, 8) = 1.054, p = 0.335, partial η² = 0.116
b	Neuron Viability:	Interaction		0.197	0.256	F(1, 8) = 0.826, p = 0.390, partial η² = 0.094
	Average normalized	AβO				F(1, 8) = 0.005, p = 0.946, partial η² = 0.001
	total cell count	NAV 0.5				F(1, 8) = 0.033, p = 0.859, partial η² = 0.004
		DMSO	NaOH Vs. AβO			F(1, 8) = 0.352, p = 0.569, partial η² = 0.042
		NAV	NaOH Vs. AβO			F(1, 8) = 0.478, p = 0.509, partial η² = 0.056
		NaOH	DMSO Vs. NAV			F(1, 8) = 0.596, p = 0.462, partial η² = 0.069
		AβO	DMSO Vs. NAV			F(1, 8) = 0.263, p = 0.622, partial η² = 0.032
c	Neuron Nuclear	Interaction		0.18	0.164	F(1, 8) = 1.654, p = 0.234, partial η² = 0.171
	aCasp3:	AβO				F(1, 8) = 1.955, p = 0.200, partial η² = 0.196
	Average normalized	NAV 0.5				F(1, 8) = 2.446, p = 0.156, partial η² = 0.234
	mean nuclear	DMSO	NaOH Vs. AβO			F(1, 8) = 3.602, p = 0.094, partial η² = 0.310
	aCasp3 signal	NAV	NaOH Vs. AβO			F(1, 8) = 0.006, p = 0.939, partial η² = 0.001
		NaOH	DMSO Vs. NAV			F(1, 8) = 4.061, p = 0.079, partial η² = 0.337
		AβO	DMSO Vs. NAV			F(1, 8) = 0.039, p = 0.849, partial η² = 0.005
d	aCasp3 within MAP2:	Interaction		0.221	0.239	F(1, 8) = 0.002, p = 0.970, partial η² = 0.000
	Average normalized	AβO				F(1, 8) = 0.735, p = 0.416, partial η² = 0.084
	aCasp3 signal per unit	NAV 0.5				F(1, 8) = 0.327, p = 0.583, partial η² = 0.039
	volume of MAP2	DMSO	NaOH Vs. AβO			F(1, 8) = 0.335, p = 0.579, partial η² = 0.040
		NAV	NaOH Vs. AβO			F(1, 8) = 0.402, p = 0.544, partial η² = 0.048
		NaOH	DMSO Vs. NAV			F(1, 8) = 0.142, p = 0.716, partial η² = 0.017
		AβO	DMSO Vs. NAV			F(1, 8) = 0.187, p = 0.677, partial η² = 0.023
e	Neuron LaminB1	Interaction		0.363	0.51	F(1, 8) = 0.398, p = 0.546, partial η² = 0.047
	Average normalized	AβO				F(1, 8) = 2.192, p = 0.177, partial η² = 0.215
	mean LaminB1 signal	NAV 0.5				F(1, 8) = 5.512, p = 0.047, partial η² = 0.408
		DMSO	NaOH Vs. AβO			F(1, 8) = 0.361, p = 0.565, partial η² = 0.043
		NAV	NaOH Vs. AβO			F(1, 8) = 2.229, p = 0.174, partial η² = 0.218
		NaOH	DMSO Vs. NAV			F(1, 8) = 1.474, p = 0.259, partial η² = 0.156
		AβO	DMSO Vs. NAV			F(1, 8) = 4.436, p = 0.068, partial η² = 0.357
f	Neuron nuclear	Interaction		0.247	0.144	F(1, 8) = 0.002, p = 0.962, partial η² = 0.000
	HMGB1:	AβO				F(1, 8) = 0.149, p = 0.710, partial η² = 0.018
	Average normalized	NAV 0.5				F(1, 8) = 1.473, p = 0.259, partial η² = 0.156
	mean nuclear	DMSO	NaOH Vs. AβO			F(1, 8) = 0.094, p = 0.767, partial η² = 0.012
	HMGB1 signal	NAV	NaOH Vs. AβO			F(1, 8) = 0.057, p = 0.818, partial η² = 0.007
		NaOH	DMSO Vs. NAV			F(1, 8) = 0.797, p = 0.398, partial η² = 0.091
		AβO	DMSO Vs. NAV			F(1, 8) = 0.679, p = 0.434, partial η² = 0.078
g	Neuron	NAV/AβO+NAV		0.717	1	t(4) = 2.633, p = 0.058
	HMGB1Lo/LaminB1Lo
	See Sup. Fig. 3e
h	Astrocyte Viability:	Interaction		0.1	0.208	F(1, 8) = 2.807, p =0.132, partial η2 = 0.260
	Average normalized	AβO				F(1, 8) = 0.395, p = 0.547, partial η² = 0.047
	total cell count	NAV 0.5				F(1, 8) = 1.970, p = 0.198, partial η² = 0.198
		DMSO	NaOH Vs. AβO			F(1, 8) = 2.654, p = 0.142, partial η² = 0.249
		NAV	NaOH Vs. AβO			F(1, 8) = .548, p = 0.480, partial η² = 0.064
		NaOH	DMSO Vs. NAV			F(1, 8) = 4.739, p = 0.061, partial η² = 0.372
		AβO	DMSO Vs. NAV			F(1, 8) = .037, p = 0.852, partial η² = 0.005
i	Astrocyte Nuclear	Interaction		0.136	0.32	F(1, 8) = 1.533 , p =0.251, partial η2 = 0.161
	aCasp3:	AβO				F(1, 8) = 1.055, p = 0.334, partial η² = 0.117
	Average normalized	NAV 0.5				F(1, 8) = 3.166, p = 0.113, partial η² = 0.284
	mean nuclear	DMSO	NaOH Vs. AβO			F(1, 8) = 2.566, p = 0.148, partial η² = 0.243
	aCasp3 signal	NAV	NaOH Vs. AβO			F(1, 8) = .022, p = 0.885, partial η² = 0.003
		NaOH	DMSO Vs. NAV			F(1, 8) = 4.553, p = 0.065, partial η² = 0.363
		AβO	DMSO Vs. NAV			F(1, 8) = 0.146, p = 0.712, partial η² = 0.018
j	aCasp3 within GFAP:	Interaction		0.102	0.619	F(1, 8) = 0.640, p = 0.447, partial η2 = 0.074
	Average normalized	AβO				F(1, 8) = 0.024, p = 0.880, partial η² = 0.003
	aCasp3 signal per unit	NAV 0.5				F(1, 8) = 3.780, p = 0.088, partial η² = 0.321
	volume of GFAP	DMSO	NaOH Vs. AβO			F(1, 8) = 0.457, p = 0.518, partial η² = 0.054
		NAV	NaOH Vs. AβO			F(1, 8) = .207, p = 0.661, partial η² = 0.025
		NaOH	DMSO Vs. NAV			F(1, 8) = 3.765, p = 0.088, partial η² = 0.320
		AβO	DMSO Vs. NAV			F(1, 8) = 0.655, p = 0.442, partial η² = 0.076
k	Astrocyte LaminB1	Interaction		0.419	0.097	F(1, 8) = 0.189, p = 0.676, partial η2 = 0.023
	Average normalized	AβO				F(1, 8) = 0.099, p = 0.761, partial η² = 0.012
	mean LaminB1 signal	NAV 0.5				F(1, 8) = 2.080, p = 0.187, partial η² = 0.206
		DMSO	NaOH Vs. AβO			F(1, 8) = 0.007, p = 0.934, partial η² = 0.001
		NAV	NaOH Vs. AβO			F(1, 8) = .280, p = 0.611, partial η² = 0.034
		NaOH	DMSO Vs. NAV			F(1, 8) = 0.508, p = 0.496, partial η² = 0.060
		AβO	DMSO Vs. NAV			F(1, 8) = 1.761, p = 0.221, partial η² = 0.180
l	Astrocyte nuclear	VEH/NAV/AβO/AβO+NAV		0.01		X2(3) = 2.590, p =0.459
	HMGB1:
	Ranked Average
	normalized mean
	nuclear HMGB1 signal
m	Astrocyte	NAV/AβO+NAV		0.82	1	t(4) = 1.319, p = 0.257
	HMGB1Lo/LaminB1Lo
	See Sup. Fig. 3e

### Sheet: Table 5
	Table 5: Dasatinib (4 μM) and Quercetin (30 μM)
	Variable	Effects		Min Shapiro-Wilk	Levene's test	ANOVA/Kruskal-Wallis/t-test
a	Apoptotic Cell-Death	VEH/DQ/AβO/AβO+DQ		0.01		X2(3) = 3.513 , p =0.319
	See Sup. Fig. 5e.
b	Neuron Viability:	Interaction		0.173	0.506	F(1, 8) = 0.019, p = 0.894, partial η2 = 0.002
	Average normalized	AβO				F(1, 8) = 0.551, p =0.479, partial η2 = 0.064
	total cell count	DQ				F(1, 8) = 0.015, p =0.905, partial η2 = 0.002
		DMSO	NaOH Vs. AβO			F(1, 8) = 0.387, p =0.551, partial η2 = 0.046
		DQ	NaOH Vs. AβO			F(1, 8) = 0.182, p =0.681, partial η2 = 0.022
		NaOH	DMSO Vs. DQ			F(1, 8) = 0.034, p =0.858, partial η2 = 0.004
		AβO	DMSO Vs. DQ			F(1, 8) = 0.000, p =0.992, partial η2 = 0.000
c	Neuron Nuclear	Interaction		0.58	0.299	F(1, 8) = 3.969, p =0.082, partial η2 = 0.332
	aCasp3:	AβO				F(1, 8) = 4.058, p =0.079, partial η2 = 0.337
	Average normalized	DQ				F(1, 8) = 0.002, p =0.963, partial η2 = 0.000
	mean nuclear	DMSO	NaOH Vs. AβO			F(1, 8) = 8.026, p =0.022, partial η2 = 0.501
	aCasp3 signal	DQ	NaOH Vs. AβO			F(1, 8) = 0.000, p =0.988, partial η2 = 0.000
		NaOH	DMSO Vs. DQ			F(1, 8) = 2.080, p =0.187, partial η2 = 0.206
		AβO	DMSO Vs. DQ			F(1, 8) = 1.891, p =0.206, partial η2 = 0.191
d	aCasp3 within MAP2:			0.095		X2(3) = 4.436, p = 0.218
	Ranked average norm.	VEH/DQ/AβO/AβO+DQ
	aCasp3 signal per unit	(1 Extreme Outlier)
	volume of MAP2
e	Neuron LaminB1	Interaction		0.306	0.357	F(1, 8) = 1.626, p =0.238, partial η2 = 0.169
	Average normalized	AβO				F(1, 8) = 1.676, p =0.232, partial η2 = 0.173
	mean LaminB1 signal	DQ				F(1, 8) = 0.000, p =0.983, partial η2 = 0.000
		DMSO	NaOH Vs. AβO			F(1, 8) = 0.000, p =0.989, partial η2 = 0.000
		DQ	NaOH Vs. AβO			F(1, 8) = 3.302, p =0.107, partial η2 = 0.292
		NaOH	DMSO Vs. DQ			F(1, 8) = 0.786, p =0.401, partial η2 = 0.089
		AβO	DMSO Vs. DQ			F(1, 8) = 0.841, p =0.386, partial η2 = 0.095
f	Neuron nuclear	Interaction		0.403	0.408	F(1, 8) = 4.596, p = 0.064, partial η2 = 0.365
	HMGB1:	AβO				F(1, 8) = 0.467, p =0.514, partial η2 = 0.055
	Average normalized	DQ				F(1, 8) = 0.330, p =0.582, partial η2 = 0.040
	mean nuclear	DMSO	NaOH Vs. AβO			F(1, 8) = 1.066, p =0.332, partial η2 = 0.118
	HMGB1 signal	DQ	NaOH Vs. AβO			F(1, 8) = 3.996, p =0.081, partial η2 = 0.333
		NaOH	DMSO Vs. DQ			F(1, 8) = 1.232, p =0.299, partial η2 = 0.133
		AβO	DMSO Vs. DQ			F(1, 8) = 3.693, p =0.091, partial η2 = 0.316
g	Neuron	DQ/AβO+DQ		0.998	1	t(4) = 0.848, p = 0.444
	HMGB1Lo/LaminB1Lo
	See Sup. Fig. 3e
h	Astrocyte Viability:	Interaction		0.186	0.572	F(1, 8) = 0.600, p = 0.461, partial η2 = 0.070
	Average normalized	AβO				F(1, 8) = 3.158, p = 0.113, partial η2 = 0.283
	total cell count	DQ				F(1, 8) = 8.045, p = 0.022, partial η2 = 0.501
		DMSO	NaOH Vs. AβO			F(1, 8) = 3.255, p =0.109, partial η2 = 0.289
		DQ	NaOH Vs. AβO			F(1, 8) = 0.503, p =0.499, partial η2 = 0.059
		NaOH	DMSO Vs. DQ			F(1, 8) = 6.519, p =0.034, partial η2 = 0.449
		AβO	DMSO Vs. DQ			F(1, 8) = 2.216, p =0.183, partial η2 = 0.210
i	Astrocyte Nuclear	Interaction		0.064	0.061	F(1, 8) = 0.156, p =0.703, partial η2 = 0.019
	aCasp3:	AβO				F(1, 8) = 1.571, p = 0.245, partial η2 = 0.164
	Average normalized	DQ				F(1, 8) = 3.959, p = 0.082, partial η2 = 0.331
	mean nuclear	DMSO	NaOH Vs. AβO			F(1, 8) = 0.368, p =0.561, partial η2 = 0.044
	aCasp3 signal	DQ	NaOH Vs. AβO			F(1, 8) = 1.359, p =0.277, partial η2 = 0.145
		NaOH	DMSO Vs. DQ			F(1, 8) = 1.271, p =0.292, partial η2 = 0.137
		AβO	DMSO Vs. DQ			F(1, 8) = 2.844, p =0.130, partial η2 = 0.262
j	aCasp3 within GFAP:			0.065		X2(3) = 3.308, p = 0.347
	Ranked average norm.	VEH/DQ/AβO/AβO+DQ
	aCasp3 signal per unit	(1 Extreme Outlier)
	volume of GFAP
k	Astrocyte LaminB1	Interaction		0.401	0.419	F(1, 8) = 1.096, p = 0.326, partial η2 = 0.121
	Average normalized	AβO				F(1, 8) = 0.711, p = 0.424, partial η2 = 0.082
	mean LaminB1 signal	DQ				F(1, 8) = 0.266, p = 0.620, partial η2 = 0.032
		DMSO	NaOH Vs. AβO			F(1, 8) = 0.021, p = 0.889, partial η2 = 0.003
		DQ	NaOH Vs. AβO			F(1, 8) = 1.786, p = 0.218, partial η2 = 0.183
		NaOH	DMSO Vs. DQ			F(1, 8) = 0.141, p = 0.717, partial η2 = 0.017
		AβO	DMSO Vs. DQ			F(1, 8) = 1.222, p = 0.301, partial η2 = 0.132
l	Astrocyte nuclear	Interaction		0.215	0.804	F(1, 8) = .441, p = 0.525, partial η2 = 0.052
	HMGB1:	AβO				F(1, 8) = 0.460, p = 0.517, partial η2 = 0.054
	Ranked Average	DQ				F(1, 8) = 2.690, p = 0.140, partial η2 = 0.252
	normalized mean	DMSO	NaOH Vs. AβO			F(1, 8) = 0.000, p = 0.992, partial η2 = 0.000
	nuclear HMGB1 signal	DQ	NaOH Vs. AβO			F(1, 8) = 0.901, p = 0.370, partial η2 = 0.101
		NaOH	DMSO Vs. DQ			F(1, 8) = 0.476, p = 0.510, partial η2 = 0.056
		AβO	DMSO Vs. DQ			F(1, 8) = 2.655, p = 0.142, partial η2 = 0.249
m	Astrocyte	VEH/DQ/AβO/AβO+DQ		0.657	1	t(4) = 1.224, p = 0.288
	HMGB1Lo/LaminB1Lo
	See Sup. Fig. 3e
